# Dynamics of global gene expression and chromatin accessibility of the peripheral nervous system in animal models of persistent pain

**DOI:** 10.1101/2021.01.27.427793

**Authors:** Kimberly E. Stephens, Weiqiang Zhou, Zachary Renfro, Zhicheng Ji, Hongkai Ji, Yun Guan, Sean D. Taverna

**Affiliations:** Department of Pediatrics, University of Arkansas for Medical Sciences, Little Rock, Arkansas; Arkansas Children’s Research Institute, Little Rock, Arkansas; Department of Biostatistics, School of Public Health, Johns Hopkins University, Baltimore, Maryland; Department of Biostatistics and Bioinformatics, Duke University, Durham, North Carolina; Department of Anesthesia and Critical Care Medicine, School of Medicine, Johns Hopkins University, Baltimore, Maryland; Department of Neurological Surgery, School of Medicine, Johns Hopkins University, Baltimore, Maryland; Department of Pharmacology and Molecular Sciences, School of Medicine, Johns Hopkins University, Baltimore, Maryland; Center for Epigenetics, Johns Hopkins University, Baltimore, Maryland

## Abstract

Efforts to understand genetic variability involved in an individual’s susceptibility to chronic pain support a role for upstream regulation by epigenetic mechanisms. To examine the transcriptomic and epigenetic basis of chronic pain that resides in the peripheral nervous system, we used RNA-seq and ATAC-seq of the rat dorsal root ganglion (DRG) to identify novel molecular pathways associated with pain hypersensitivity in two well-studied persistent pain models induced by Chronic Constriction Injury (CCI) of the sciatic nerve and intra-plantar injection of Complete Freund’s Adjuvant (CFA) in rats. Our RNA-seq studies identify a variety of biological process related to synapse organization, membrane potential, transmembrane transport, and ion binding. Interestingly, genes that encode transcriptional regulators were disproportionately downregulated in both models. Our ATAC-seq data provide a comprehensive map of chromatin accessibility changes in the DRG. A total of 1123 regions showed changes in chromatin accessibility in one or both models when compared to the naïve and 31 shared differentially accessible regions (DAR)s. Functional annotation of the DARs identified disparate molecular functions enriched for each pain model which suggests that chromatin structure may be altered differently following sciatic nerve injury and hind paw inflammation. Motif analysis identified 17 DNA sequences known to bind transcription factors in the CCI DARs and 33 in the CFA DARs. Two motifs were significantly enriched in both models. Our improved understanding of the changes in chromatin accessibility that occur in chronic pain states may identify regulatory genomic elements that play essential roles in modulating gene expression in the DRG.

**Summary:** Shared transcriptomic and epigenetic changes in two animal models improves our understanding of how chromatin structural changes alter DRG gene expression under persistent pain conditions.
