## Supplemental Table 1 for "Dynamics of global gene expression and chromatin accessibility of the peripheral nervous system in animal models of persistent pain"

### Sheet: Supp Table 1
Supplemental table 1. Genomic locations and PCR primers for luciferase assay constructs
Plasmid ID	region amplified	size of region	Left primer sequence	Right primer sequence
A	chr6:144123318-144124010	693	TAATACGCGTCATGTTTCACCTTTCGGCATTT	GCGCAGATCTGAATTAAAGGTGTGCGCTGC
B	chr7:72282622-72283216	615	TATCACGCGTACAATCTGTATCTTCGACTTCCT	AGCTAGATCTTCCTCTTCTCTTTCGGTTTGGA
C	chr7:76825820-76826319	520	TACTACGCGTAACACTGAATAAAACAAGAGCTCT	TCTCAGATCTATGTCTAGTTGTTCGTTTGTCCT
D	chr14:48665279-48665702	444	TAATACGCGTAGTCCATAAATGAAAGCGAGATGA	TAATAGATCTTACCTTCCAACGTTTTATGTGG
