## Supplemental table 3 for "Dynamics of global gene expression and chromatin accessibility of the peripheral nervous system in animal models of persistent pain"

### Sheet: Supp Table 3
Supplemental table 3. Genes encoding transcriptional regulators differentially expressed in both CCI and CFA models
				CCI vs Naïve			CFA vs Naïve
Ensembl ID	Gene	Full Gene Name	Average transcript count	Log2 Fold Change	Standard Error	FDR	Log2 Fold Change	Standard Error	FDR
ENSRNOG00000012791	Ajuba	ajuba LIM protein	389.567	-1.34102	0.174334	4.28e-13	-1.06322	0.182018	6.31e-08
ENSRNOG00000008005	Akna	AT-hook transcription factor	192.149	-0.52157	0.199235	0.0257342	-0.961741	0.219076	7.22e-05
ENSRNOG00000013618	Ankrd10	ankyrin repeat domain 10	263.674	-1.1146	0.181671	1.18e-08	-1.2954	0.197364	9.06e-10
ENSRNOG00000003186	Anks3	ankyrin repeat and sterile alpha motif domain containing 3	471.624	-0.68145	0.146683	2.38e-05	-0.574187	0.154019	0.000903658
ENSRNOG00000019052	Ankzf1	ankyrin repeat and zinc finger peptidyl tRNA hydrolase 1	689.574	-0.74649	0.127264	5.51e-08	-0.848192	0.134542	4.38e-09
ENSRNOG00000026435	Arid3a	AT-rich interaction domain 3A	257.181	-0.697836	0.180029	0.000535909	-0.647783	0.191453	0.00288909
ENSRNOG00000019677	Arid3b	AT-rich interaction domain 3B	116.324	-0.655994	0.26177	0.0336816	-0.841389	0.282868	0.00997395
ENSRNOG00000031174	Arnt	aryl hydrocarbon receptor nuclear translocator	501.363	-0.61295	0.141071	8.69e-05	-0.691303	0.149481	2.66e-05
ENSRNOG00000014448	Arntl	aryl hydrocarbon receptor nuclear translocator like	623.137	-1.31188	0.126086	3.2e-23	-0.652929	0.129867	4.18e-06
ENSRNOG00000020060	Atf5	activating transcription factor 5	1213.04	-0.650376	0.108838	2.95e-08	-0.748181	0.113628	7.95e-10
ENSRNOG00000053881	Baz2a	bromodomain adjacent to zinc finger domain 2A	887.214	-0.818762	0.112083	6.72e-12	-0.751934	0.117668	2.6e-09
ENSRNOG00000059956	Bcl6b	BCL6B transcription repressor	116.693	-1.58214	0.291039	5.5e-07	-1.89886	0.320928	4.13e-08
ENSRNOG00000011262	Bicra	BRD4 interacting chromatin remodeling complex associated protein	406.755	-0.750449	0.148262	3.5e-06	-0.597416	0.156344	0.000645379
ENSRNOG00000049215	Cbx2	chromobox 2	123.119	-0.820906	0.241712	0.00281909	-0.803452	0.260461	0.00721618
ENSRNOG00000038002	Ccdc62	coiled-coil domain containing 62	166.781	-1.64207	0.228915	1.67e-11	-1.83147	0.252878	1.07e-11
ENSRNOG00000020918	Ccnd1	cyclin D1	2242.17	-0.896745	0.0991358	9.43e-18	-0.703835	0.101495	8.4e-11
ENSRNOG00000017113	Ccnt2	cyclin T2	1788.48	-0.553567	0.0955081	8.12e-08	-0.619016	0.0990403	6.07e-09
ENSRNOG00000022597	Cenpj	centromere protein J	482.743	-0.517602	0.146952	0.00186453	-0.639076	0.155509	0.000220105
ENSRNOG00000014614	Cxxc1	CXXC finger protein 1	633.329	-0.597056	0.142185	0.00015524	-0.53108	0.148036	0.00146676
ENSRNOG00000000477	Daxx	death domain associated protein	507.88	-0.809577	0.146231	3.24e-07	-0.73393	0.153571	1.33e-05
ENSRNOG00000059605	Ddn	dendrin	351.52	-2.03151	0.195541	3.68e-23	-1.95251	0.207942	5.33e-19
ENSRNOG00000051170	Ddx17	DEAD-box helicase 17	6588.96	-1.11175	0.102344	2.94e-25	-1.17706	0.103487	1.41e-27
ENSRNOG00000009224	E4f1	E4F transcription factor 1	349.99	-0.896048	0.177422	3.69e-06	-0.832592	0.186522	5.32e-05
ENSRNOG00000011548	Ebf2	EBF transcription factor 2	631.679	-0.583966	0.126131	2.55e-05	-0.784301	0.134429	6.55e-08
ENSRNOG00000000640	Egr2	early growth response 2	567.374	-0.633377	0.150163	0.000144698	-1.03592	0.159638	1.42e-09
ENSRNOG00000017828	Egr3	early growth response 3	207.386	-0.989338	0.208483	1.53e-05	-0.638097	0.218054	0.0114217
ENSRNOG00000007887	Elk4	ETS transcription factor ELK4	1241.07	-0.655301	0.117386	2.54e-07	-0.68355	0.121524	2.04e-07
ENSRNOG00000010902	Eloa	elongin A	1170.06	-0.63124	0.106621	4.02e-08	-0.584222	0.110988	1.31e-06
ENSRNOG00000021318	Epas1	endothelial PAS domain protein 1	7320.44	-0.588016	0.0953523	9.85e-09	-0.584502	0.0962223	1.69e-08
ENSRNOG00000001652	Erg	ETS transcription factor ERG	88.8935	-0.776406	0.298824	0.0269828	-0.964719	0.323663	0.00980978
ENSRNOG00000008941	Ets1	ETS proto-oncogene 1, transcription factor	758.655	-0.520821	0.128275	0.000270445	-0.699433	0.134926	1.95e-06
ENSRNOG00000020792	Etv4	ETS variant transcription factor 4	210.596	-1.42319	0.203077	5.13e-11	-1.46516	0.22016	5.11e-10
ENSRNOG00000006048	Ezh2	enhancer of zeste 2 polycomb repressive complex 2 subunit	313.743	-0.846892	0.162414	1.66e-06	-1.02787	0.175846	6.18e-08
ENSRNOG00000015845	Fam129b	niban apoptosis regulator 2	2438.68	-0.857145	0.101205	1.13e-15	-0.785178	0.103607	1.02e-12
ENSRNOG00000017800	Foxc1	forkhead box C1	488.621	-0.839043	0.139626	2.44e-08	-1.03358	0.149938	1.09e-10
ENSRNOG00000047446	Foxc2	forkhead box C2	165.454	-0.524803	0.212417	0.036641	-0.79608	0.231422	0.00239579
ENSRNOG00000009000	Foxj2	forkhead box J2	730.823	-0.725551	0.132157	4.14e-07	-0.732169	0.138223	1.11e-06
ENSRNOG00000033316	Foxo4	forkhead box O4	938.976	-1.15635	0.120623	8.01e-20	-1.1351	0.126419	1.89e-17
ENSRNOG00000022804	Foxp4	forkhead box P4	238.531	-0.574351	0.194658	0.0107257	-0.73401	0.208233	0.00180906
ENSRNOG00000008529	Foxs1	forkhead box S1	181.453	-0.73811	0.204031	0.00134947	-0.512847	0.216005	0.0462983
ENSRNOG00000009139	Fubp3	far upstream element binding protein 3	742.561	-0.71123	0.130896	5.57e-07	-0.542532	0.135942	0.000347132
ENSRNOG00000049361	Gas7	growth arrest specific 7	4260.7	-0.628999	0.0950061	6.31e-10	-0.555213	0.096399	9.88e-08
ENSRNOG00000006888	Gcfc2	GC-rich sequence DNA-binding factor 2	148.388	-0.636515	0.223341	0.0141376	-0.65998	0.239908	0.0183033
ENSRNOG00000025120	Gli1	GLI family zinc finger 1	343.02	-1.78547	0.188847	2.58e-19	-1.89203	0.203274	1.12e-18
ENSRNOG00000004766	Glis2	GLIS family zinc finger 2	430.953	-0.948825	0.15221	6.63e-09	-0.987095	0.161935	1.5e-08
ENSRNOG00000016703	Gtf2a1l	general transcription factor IIA subunit 1 like	18.6199	-1.77996	0.608123	0.0114489	-3.11358	0.800365	0.000505933
ENSRNOG00000056904	Gtf3c2	general transcription factor IIIC subunit 2	1301.99	-0.58901	0.106258	3.12e-07	-0.625071	0.11051	1.73e-07
ENSRNOG00000031915	Hdac10	histone deacetylase 10	316.419	-0.855149	0.201764	0.000133426	-0.995875	0.212568	2.04e-05
ENSRNOG00000013267	Helz2	helicase with zinc finger 2	172.433	-0.886522	0.23857	0.000959415	-0.65124	0.249775	0.0264238
ENSRNOG00000013850	Hes5	hes family bHLH transcription factor 5	92.0264	-1.54369	0.281046	4.08e-07	-1.17422	0.299443	0.000450911
ENSRNOG00000015318	Heyl	hes related family bHLH transcription factor with YRPW motif like	870.832	-1.33087	0.114084	4.77e-29	-0.86908	0.118214	5.07e-12
ENSRNOG00000046405	Hic1	HIC ZBTB transcriptional repressor 1	160.228	-1.19206	0.214845	3.04e-07	-1.08994	0.231652	1.86e-05
ENSRNOG00000020601	Hmg20b	high mobility group 20B	487.512	-0.711517	0.144257	6.49e-06	-0.903395	0.153857	5.34e-08
ENSRNOG00000033321	Hmgb2	high mobility group box 2	169.706	-0.689981	0.221886	0.00676139	-0.952466	0.24075	0.000395166
ENSRNOG00000050978	Hmgn1	high mobility group nucleosome binding domain 1	603.38	-1.05166	0.133036	8.86e-14	-0.902749	0.139816	1.73e-09
ENSRNOG00000029078	Hmgn5b	high mobility group nucleosome binding domain 5	221.46	-0.555352	0.197343	0.015512	-0.665159	0.210875	0.00587427
ENSRNOG00000048917	Hoxa6	homeobox A6	287.711	-0.833698	0.174863	1.39e-05	-1.00076	0.188313	1.01e-06
ENSRNOG00000008313	Hoxb3	homeobox B3	251.802	-1.37708	0.182109	1.09e-12	-1.53377	0.199488	4.6e-13
ENSRNOG00000008191	Hoxb4	homeobox B4	88.3577	-0.920382	0.288037	0.00523198	-0.767441	0.307819	0.0350413
ENSRNOG00000016613	Hoxc4	homeobox C4	150.434	-0.771211	0.223532	0.00236007	-0.885265	0.242192	0.00116315
ENSRNOG00000016598	Hoxc5	homeobox C5	69.8438	-1.21941	0.33167	0.00109833	-0.868495	0.350599	0.0364563
ENSRNOG00000001578	Hoxd4	homeobox D4	135.622	-1.02599	0.245478	0.000168007	-0.932737	0.262339	0.00163513
ENSRNOG00000011427	Hr	HR lysine demethylase and nuclear receptor corepressor	938.887	-0.636549	0.121226	1.39e-06	-0.571698	0.125943	3.85e-05
ENSRNOG00000008632	Invs	inversin	146.783	-1.02094	0.24254	0.000149324	-0.912212	0.258011	0.00174547
ENSRNOG00000043388	Irf3	interferon regulatory factor 3	1006.83	-1.28129	0.130649	1.04e-20	-1.52232	0.137484	4.02e-26
ENSRNOG00000010643	Kank2	KN motif and ankyrin repeat domains 2	1829.82	-1.00945	0.106903	2.88e-19	-1.07609	0.110516	2.28e-20
ENSRNOG00000054259	Klf11	Kruppel like factor 11	431.247	-0.532036	0.151605	0.00194545	-0.588993	0.160305	0.00108973
ENSRNOG00000002163	Klf3	Kruppel like factor 3	771.627	-0.503384	0.117637	0.000113189	-0.566571	0.123947	3.38e-05
ENSRNOG00000018468	Ldb1	LIM domain binding 1	1104.28	-0.532692	0.12592	0.000137628	-0.518825	0.129932	0.000344843
ENSRNOG00000001402	Lrch4	leucine rich repeats and calponin homology domain containing 4	979.959	-0.61215	0.124079	6.45e-06	-0.728668	0.129328	1.94e-07
ENSRNOG00000009696	Mdm4	MDM4 regulator of p53	584.651	-0.916749	0.132456	9.13e-11	-0.917309	0.140304	1.06e-09
ENSRNOG00000003848	Med12	mediator complex subunit 12	1144.73	-0.589557	0.114548	2.31e-06	-0.659493	0.119181	3.3e-07
ENSRNOG00000000175	Mier2	MIER family member 2	318.805	-0.668629	0.181245	0.00105193	-0.827899	0.192505	0.000103568
ENSRNOG00000008658	Mitf	melanocyte inducing transcription factor	386.859	-0.748046	0.153941	9.12e-06	-0.603754	0.162285	0.00092769
ENSRNOG00000022249	Mllt10	MLLT10 histone lysine methyltransferase DOT1L cofactor	473.428	-0.859259	0.148096	7.85e-08	-0.86192	0.156614	3.88e-07
ENSRNOG00000004016	Msl3	MSL complex subunit 3	888.719	-0.538173	0.110403	8.49e-06	-0.537292	0.115977	2.57e-05
ENSRNOG00000019913	Mta2	metastasis associated 1 family member 2	1288.26	-0.688872	0.116236	3.88e-08	-0.565344	0.119723	1.72e-05
ENSRNOG00000017720	Mxd1	MAX dimerization protein 1	469.949	-0.804472	0.139138	8.73e-08	-0.858243	0.148468	8.79e-08
ENSRNOG00000027550	Mzf1	myeloid zinc finger 1	213.962	-1.44167	0.193284	2.27e-12	-1.79068	0.216429	5.87e-15
ENSRNOG00000008415	Nab2	NGFI-A binding protein 2	335.438	-0.877538	0.166233	1.21e-06	-0.588612	0.174025	0.00289866
ENSRNOG00000002983	Nf1x	nuclear factor I X	254.773	-0.541767	0.18901	0.0135449	-0.778437	0.202745	0.000606096
ENSRNOG00000017146	Nfatc1	nuclear factor of activated T cells 1	432.567	-0.775047	0.145278	9.16e-07	-0.900111	0.155536	8.49e-08
ENSRNOG00000020482	Nfatc4	nuclear factor of activated T cells 4	153.475	-1.33877	0.274302	8.26e-06	-1.40741	0.292255	1.13e-05
ENSRNOG00000019311	Nfkb2	nuclear factor kappa B subunit 2	331.065	-0.727808	0.160369	3.81e-05	-0.555088	0.169276	0.00402204
ENSRNOG00000031163	Nfkbiz	NFKB inhibitor zeta	104.081	-0.899269	0.267401	0.00312149	-1.12996	0.293139	0.000572843
ENSRNOG00000008278	Nfrkb	nuclear factor related to kappaB binding protein	887.631	-0.764742	0.125377	1.44e-08	-1.00245	0.132043	9.25e-13
ENSRNOG00000058588	Nfxl1	nuclear transcription factor, X-box binding like 1	357.285	-1.02435	0.1622	4.13e-09	-1.46979	0.178025	6.69e-15
ENSRNOG00000019322	Notch1	notch receptor 1	2209.06	-0.899651	0.0994393	9.34e-18	-0.601652	0.10155	3.96e-08
ENSRNOG00000000442	Notch4	notch receptor 4	333.525	-1.02371	0.171548	3.07e-08	-1.03016	0.182503	1.84e-07
ENSRNOG00000013408	Npas2	neuronal PAS domain protein 2	57.9692	-2.17222	0.375072	8.31e-08	-1.94653	0.408179	1.4e-05
ENSRNOG00000011136	Osr2	odd-skipped related transciption factor 2	45.5623	-1.72818	0.402191	0.000105268	-1.54531	0.437165	0.00174906
ENSRNOG00000012705	Pcgf2	polycomb group ring finger 2	147.653	-0.85297	0.244198	0.00205283	-0.971608	0.262276	0.000981831
ENSRNOG00000015191	Phc1	polyhomeotic homolog 1	465.402	-0.849178	0.155568	4.88e-07	-0.860146	0.163874	1.41e-06
ENSRNOG00000000480	Phf1	PHD finger protein 1	755.231	-0.945957	0.149528	3.87e-09	-1.00738	0.155507	1.52e-09
ENSRNOG00000009566	Phf12	PHD finger protein 12	640.62	-0.634356	0.129399	7.47e-06	-0.93683	0.138233	2.34e-10
ENSRNOG00000008846	Plag1	PLAG1 zinc finger	63.519	-0.838335	0.337765	0.035659	-0.981944	0.367752	0.0226182
ENSRNOG00000010086	Plagl2	PLAG1 like zinc finger 2	232.418	-0.585778	0.189393	0.00707739	-0.883153	0.205256	0.00010275
ENSRNOG00000006908	Pou3f2	POU class 3 homeobox 2	267.033	-0.840558	0.180279	2.22e-05	-0.605408	0.189801	0.00529186
ENSRNOG00000004595	Pou6f1	POU class 6 homeobox 1	198.878	-0.606608	0.20059	0.00864726	-0.593671	0.213899	0.0172031
ENSRNOG00000028872	Rai14	retinoic acid induced 14	891.98	-0.51419	0.118888	9.42e-05	-0.575774	0.124385	2.61e-05
ENSRNOG00000006049	Rfx1	regulatory factor X1	261.993	-0.844635	0.199398	0.000134638	-0.88569	0.211181	0.000159613
ENSRNOG00000045846	Rfx2	regulatory factor X2	53.0645	-0.939147	0.369966	0.0311501	-1.07583	0.403588	0.0228788
ENSRNOG00000021012	Rfx5	regulatory factor X5	680.39	-0.50714	0.134504	0.000788544	-0.638936	0.141256	4.13e-05
ENSRNOG00000015701	Rreb1	ras responsive element binding protein 1	388.359	-0.745836	0.148518	4.25e-06	-0.700819	0.15789	5.92e-05
ENSRNOG00000020193	Runx2	RUNX family transcription factor 2	117.309	-0.65008	0.25828	0.0328223	-0.969243	0.282026	0.00242278
ENSRNOG00000013907	Sall1	spalt like transcription factor 1	48.1515	-1.12323	0.394114	0.0141376	-1.87026	0.456809	0.000233951
ENSRNOG00000049507	Septin10	septin 10	1820.27	-0.654652	0.0928048	3.76e-11	-0.586274	0.0960282	1.42e-08
ENSRNOG00000028353	Sox13	SRY-box transcription factor 13	551.958	-0.724848	0.139546	1.83e-06	-0.557381	0.145831	0.000643202
ENSRNOG00000027357	Sox17	SRY-box transcription factor 17	257.153	-0.836966	0.18474	3.95e-05	-1.20933	0.20166	2.63e-08
ENSRNOG00000018841	Sox8	SRY-box transcription factor 8	148.156	-1.02879	0.231388	5.7e-05	-0.671722	0.243364	0.0178897
ENSRNOG00000002607	Sox9	SRY-box transcription factor 9	127.696	-1.52292	0.240392	3.67e-09	-1.35677	0.260065	1.65e-06
ENSRNOG00000022800	Sp140	SP140 nuclear body protein	215.862	-0.821839	0.191135	0.000104028	-1.14621	0.20973	4.72e-07
ENSRNOG00000018089	Sra1	steroid receptor RNA activator 1	554.382	-0.763286	0.132325	9.38e-08	-0.982096	0.141903	9.21e-11
ENSRNOG00000000248	Srsf2	serine and arginine rich splicing factor 2	3881.16	-0.836306	0.0839925	2.58e-21	-0.813658	0.0859026	2.65e-19
ENSRNOG00000016800	Ss18	SS18 subunit of BAF chromatin remodeling complex	1297.33	-0.992706	0.109787	9.69e-18	-0.924223	0.114019	2.07e-14
ENSRNOG00000015632	Taf1c	TATA-box binding protein associated factor, RNA polymerase I subunit C	238.988	-0.937922	0.201967	2.4e-05	-0.931618	0.214341	8.58e-05
ENSRNOG00000015249	Taf8	TATA-box binding protein associated factor 8	350.015	-0.545298	0.17235	0.00574748	-0.552933	0.18139	0.00803517
ENSRNOG00000010685	Tbx18	T-box transcription factor 18	278.533	-0.976392	0.169225	9.3e-08	-1.26284	0.185729	2.02e-10
ENSRNOG00000002979	Tbx19	T-box transcription factor 19	13.5128	-2.14448	0.716018	0.00943499	-3.90229	1.06385	0.00111312
ENSRNOG00000051499	Tcf3	transcription factor 3	590.675	-0.671575	0.138508	9.58e-06	-0.589705	0.144906	0.000257336
ENSRNOG00000012405	Tcf4	transcription factor 4	593.847	-0.763534	0.13523	1.82e-07	-0.773527	0.142571	5.78e-07
ENSRNOG00000014753	Tcf7l1	transcription factor 7 like 1	298.118	-0.923401	0.173488	9.77e-07	-0.905574	0.184793	7.63e-06
ENSRNOG00000049232	Tcf7l2	transcription factor 7 like 2	303.468	-1.27742	0.16943	1.29e-12	-1.07098	0.179964	3.41e-08
ENSRNOG00000020695	Tead2	TEA domain transcription factor 2	78.9734	-1.26881	0.312122	0.000265363	-1.23032	0.338286	0.00124032
ENSRNOG00000000506	Tead3	TEA domain transcription factor 3	208.037	-1.26044	0.221629	1.46e-07	-1.24884	0.236022	1.14e-06
ENSRNOG00000015522	Tfap2a	transcription factor AP-2 alpha	118.886	-1.36984	0.258389	1.08e-06	-1.20669	0.277281	8.39e-05
ENSRNOG00000014666	Tfeb	transcription factor EB	209.051	-0.743671	0.194492	0.000649093	-0.609456	0.206503	0.0106355
ENSRNOG00000020271	Tial1	TIA1 cytotoxic granule associated RNA binding protein like 1	1012.07	-0.856145	0.116829	5.74e-12	-0.87106	0.122081	2.21e-11
ENSRNOG00000005874	Tle2	TLE family member 2, transcriptional corepressor	181.525	-1.65021	0.227511	9.61e-12	-2.09109	0.255403	1.15e-14
ENSRNOG00000010756	Tp53	tumor protein p53	637.735	-0.527087	0.131249	0.000319899	-0.624813	0.138381	4.28e-05
ENSRNOG00000022598	Trerf1	transcriptional regulating factor 1	146.614	-0.83951	0.22397	0.000853042	-0.980267	0.24372	0.000308843
ENSRNOG00000009729	Ubp1	upstream binding protein 1	1050.54	-0.61979	0.117712	1.29e-06	-0.715731	0.122769	6.71e-08
ENSRNOG00000016617	Wwtr1	WW domain containing transcription regulator 1	757.946	-1.18527	0.130103	5.63e-18	-0.993842	0.135687	6.13e-12
ENSRNOG00000005933	Yap1	yes-associated protein 1	819.749	-0.619691	0.118067	1.4e-06	-0.512178	0.123274	0.000185279
ENSRNOG00000023786	Ybx1	Y-box binding protein 1	5077.12	-0.940294	0.0862451	1.98e-25	-0.918975	0.0877394	1.85e-23
ENSRNOG00000023107	Yeats2	YEATS domain containing 2	548.852	-0.572533	0.13135	8.21e-05	-0.579447	0.138938	0.000174317
ENSRNOG00000028941	Zbed3	zinc finger BED-type containing 3	181.427	-0.583263	0.210776	0.017578	-0.920692	0.229568	0.000322381
ENSRNOG00000022039	Zbtb40	zinc finger and BTB domain containing 40	192.36	-0.601005	0.203563	0.0106726	-0.766473	0.219544	0.00202257
ENSRNOG00000009595	Zbtb48	zinc finger and BTB domain containing 48	125.053	-0.69858	0.2533	0.0179894	-1.06457	0.277045	0.000599859
ENSRNOG00000005633	Zbtb49	zinc finger and BTB domain containing 49	89.3512	-0.922603	0.281428	0.00407302	-0.812741	0.302147	0.0214992
ENSRNOG00000020640	Zbtb7b	zinc finger and BTB domain containing 7B	318.498	-0.674167	0.160343	0.000152139	-0.507863	0.169482	0.00938529
ENSRNOG00000047924	Zbtb7c	zinc finger and BTB domain containing 7C	172.741	-0.531446	0.210497	0.0322182	-0.875722	0.230086	0.000681721
ENSRNOG00000004677	Zeb2	zinc finger E-box binding homeobox 2	3531.37	-0.650155	0.0832891	1.85e-13	-0.705365	0.0854354	6.69e-15
ENSRNOG00000032919	Zfp105	zinc finger protein 35	254.673	-0.65071	0.181592	0.00152231	-0.535355	0.192205	0.0167808
ENSRNOG00000024376	Zfp111	zinc finger protein 226	237.38	-0.888492	0.181577	7.79e-06	-0.694251	0.192741	0.00140014
ENSRNOG00000022414	Zfp142	zinc finger protein 142	1056.45	-0.581809	0.115991	4.36e-06	-0.744504	0.121354	1.2e-08
ENSRNOG00000058932	Zfp202	zinc finger protein 202	154.769	-1.10292	0.220241	4.52e-06	-1.21286	0.240506	3.87e-06
ENSRNOG00000011544	Zfp219	zinc finger protein 219	735.952	-1.28235	0.134729	1.49e-19	-1.19402	0.141178	1.41e-15
ENSRNOG00000007678	Zfp263	zinc finger protein 263	248.25	-1.00902	0.179884	2.21e-07	-0.824221	0.191172	9.93e-05
ENSRNOG00000003218	Zfp286a	zinc finger protein 286A	214.941	-0.884678	0.200754	6.73e-05	-1.10221	0.217289	3.36e-06
ENSRNOG00000058388	Zfp36	ZFP36 ring finger protein	248.4	-0.590699	0.186522	0.00569808	-0.690525	0.199297	0.00220425
ENSRNOG00000058646	Zfp36l1	ZFP36 ring finger protein like 1	1997.63	-0.762445	0.100581	9.59e-13	-0.817686	0.103788	1.12e-13
ENSRNOG00000005067	Zfp36l2	ZFP36 ring finger protein like 2	2029.08	-0.710753	0.102963	1.03e-10	-0.570435	0.105476	6.3e-07
ENSRNOG00000017066	Zfp384	zinc finger protein 384	689.421	-0.868268	0.151162	1.07e-07	-0.944617	0.157543	2.64e-08
ENSRNOG00000004268	Zfp386	zinc finger protein 519	879.688	-0.926736	0.113667	1.36e-14	-1.10545	0.120933	4.83e-18
ENSRNOG00000014712	Zfp39	zinc finger protein 717	155.311	-0.588932	0.224225	0.0252365	-0.702241	0.241254	0.0119293
ENSRNOG00000048101	Zfp397	zinc finger protein 397	243.404	-0.78804	0.179187	6.99e-05	-1.02606	0.195325	1.38e-06
ENSRNOG00000015558	Zfp512b	zinc finger protein 512B	948.653	-0.745929	0.139306	8.3e-07	-0.789066	0.144063	4.45e-07
ENSRNOG00000005298	Zfp513	zinc finger protein 513	475.363	-1.23782	0.153471	2.63e-14	-1.13624	0.161868	4.83e-11
ENSRNOG00000048138	Zfp566	zinc finger protein 566	234.987	-0.800611	0.197945	0.000286395	-0.717618	0.209472	0.00251234
ENSRNOG00000016608	Zfp579	zinc finger protein 579	200.951	-0.686032	0.197926	0.00223969	-0.745788	0.212607	0.0019158
ENSRNOG00000002682	Zfp692	zinc finger protein 692	425.36	-1.72907	0.172733	1.57e-21	-1.96259	0.186705	1.27e-23
ENSRNOG00000014278	Zfp710	zinc finger protein 710	284.682	-0.542422	0.173096	0.00629196	-0.622426	0.184847	0.00304231
ENSRNOG00000014235	Zgpat	zinc finger CCCH-type and G-patch domain containing	355.434	-0.980415	0.172312	1.44e-07	-1.19902	0.184584	1.37e-09
ENSRNOG00000014644	Zic1	Zic family member 1	174.911	-0.95867	0.214166	5e-05	-1.30816	0.235893	3.11e-07
ENSRNOG00000054879	Zic2	Zic family member 2	160.332	-0.69085	0.252045	0.0188248	-1.15183	0.27335	0.000147528
ENSRNOG00000053635	Zkscan8	zinc finger with KRAB and SCAN domains 8	794.075	-0.911401	0.118211	3.76e-13	-0.927181	0.124818	2.94e-12
ENSRNOG00000014670	Zmynd11	zinc finger MYND-type containing 11	2546.01	-0.635913	0.0926113	1.3e-10	-0.652573	0.0951635	1.38e-10
ENSRNOG00000000779	Znrd1	zinc ribbon domain containing 1	209.939	-0.60337	0.19961	0.00867968	-0.579059	0.212315	0.0194686
ENSRNOG00000015852	Arhgap35	Rho GTPase activating protein 35	9295.83	0.540067	0.0904733	3.04e-08	0.675492	0.0909649	2.99e-12
ENSRNOG00000001843	Bcl6	BCL6 transcription repressor	544.808	0.696736	0.133357	1.58e-06	0.516648	0.140072	0.00103646
ENSRNOG00000007834	Cand1	cullin associated and neddylation dissociated 1	5747.65	0.804828	0.0992577	1.9e-14	0.931001	0.0999557	1.07e-18
ENSRNOG00000016452	Creb3	cAMP responsive element binding protein 3	2623.33	0.571192	0.0920987	7.99e-09	0.544067	0.0940187	8.49e-08
ENSRNOG00000022868	Ell3	elongation factor for RNA polymerase II 3	232.447	0.691302	0.187527	0.00106103	0.542177	0.1983	0.0191176
ENSRNOG00000004013	Grip1	glutamate receptor interacting protein 1	494.81	0.620292	0.147379	0.000149622	0.612005	0.153324	0.000346312
ENSRNOG00000011073	Htt	huntingtin	3101.88	0.627862	0.109372	1.09e-07	0.782009	0.110535	3.34e-11
ENSRNOG00000023176	Kidins220	kinase D interacting substrate 220	9922.12	0.714433	0.0890043	3.52e-14	0.731653	0.0895147	1.28e-14
ENSRNOG00000006756	Maged1	MAGE family member D1	7072.14	0.694687	0.0805643	3.21e-16	0.520772	0.0814949	2.6e-09
ENSRNOG00000010146	Ndn	necdin, MAGE family member	5548.86	0.696814	0.0896687	2.39e-13	0.590214	0.0906734	1.26e-09
ENSRNOG00000010799	Noct	nocturnin	196.579	0.592056	0.210733	0.0157061	0.589339	0.221018	0.0228289
ENSRNOG00000016166	Pdlim1	PDZ and LIM domain 1	927.912	0.789877	0.115345	1.47e-10	0.587817	0.120035	7.75e-06
ENSRNOG00000018842	Pou4f3	POU class 4 homeobox 3	812.544	0.629093	0.131437	1.27e-05	0.597757	0.135656	6.77e-05
ENSRNOG00000003762	Smarca1	SWI/SNF related, matrix associated, actin dependent regulator of chromatin, subfamily a, member 1	633.179	0.805649	0.129959	8.12e-09	0.655862	0.135709	1.04e-05
ENSRNOG00000030034	Sox11	SRY-box transcription factor 11	143.492	1.45547	0.251473	8.46e-08	1.27289	0.26367	1.07e-05
ENSRNOG00000019742	Stat3	signal transducer and activator of transcription 3	7204.43	0.767465	0.0790018	2.49e-20	0.697165	0.0798431	1.54e-16
ENSRNOG00000052840	Tanc2	tetratricopeptide repeat, ankyrin repeat and coiled-coil containing 2	2081.57	0.511854	0.0993661	2.26e-06	0.65827	0.101278	1.34e-09
