## Supplemental table 4 for "Dynamics of global gene expression and chromatin accessibility of the peripheral nervous system in animal models of persistent pain"

### Sheet: Supp Table 4
Supplemental table 4. Transcriptional factor motifs significantly enriched in differentially accessible regions after CCI
Motif Name	Consensus	q-value (Benjamini)	# of Target Sequences with Motif(of 517)	% of Target Sequences with Motif	# of Background Sequences with Motif(of 48871)	% of Background Sequences with Motif
ZNF264(Zf)/HEK293-ZNF264.GFP-ChIP-Seq(GSE58341)/Homer	RGGGCACTAACY	0	82	0.1586	2687.9	0.055
DMRT1(DM)/Testis-DMRT1-ChIP-Seq(GSE64892)/Homer	TWGHWACAWTGTWDC	0	53	0.1025	1245.9	0.0255
DMRT6(DM)/Testis-DMRT6-ChIP-Seq(GSE60440)/Homer	YDGHTACAWTGTADC	0	46	0.089	1029.3	0.0211
ZNF415(Zf)/HEK293-ZNF415.GFP-ChIP-Seq(GSE58341)/Homer	GRTGMTRGAGCC	0	66	0.1277	2062.8	0.0422
bZIP:IRF(bZIP,IRF)/Th17-BatF-ChIP-Seq(GSE39756)/Homer	NAGTTTCABTHTGACTNW	0	64	0.1238	2416.9	0.0495
VDR(NR),DR3/GM10855-VDR+vitD-ChIP-Seq(GSE22484)/Homer	ARAGGTCANWGAGTTCANNN	0.0001	25	0.0484	798.6	0.0163
GRHL2(CP2)/HBE-GRHL2-ChIP-Seq(GSE46194)/Homer	AAACYKGTTWDACMRGTTTB	0.0005	39	0.0754	1724.4	0.0353
ELF5(ETS)/T47D-ELF5-ChIP-Seq(GSE30407)/Homer	ACVAGGAAGT	0.0032	60	0.1161	3379.4	0.0692
ETS:RUNX(ETS,Runt)/Jurkat-RUNX1-ChIP-Seq(GSE17954)/Homer	RCAGGATGTGGT	0.0034	12	0.0232	292	0.006
HLF(bZIP)/HSC-HLF.Flag-ChIP-Seq(GSE69817)/Homer	RTTATGYAAB	0.0061	68	0.1315	4097.5	0.0839
Ets1-distal(ETS)/CD4+-PolII-ChIP-Seq(Barski_et_al.)/Homer	MACAGGAAGT	0.0063	30	0.058	1370.2	0.028
Foxo1(Forkhead)/RAW-Foxo1-ChIP-Seq(Fan_et_al.)/Homer	CTGTTTAC	0.0068	131	0.2534	9274.3	0.1898
SpiB(ETS)/OCILY3-SPIB-ChIP-Seq(GSE56857)/Homer	AAAGRGGAAGTG	0.0115	24	0.0464	1043.4	0.0214
EWS:ERG-fusion(ETS)/CADO_ES1-EWS:ERG-ChIP-Seq(SRA014231)/Homer	ATTTCCTGTN	0.0173	60	0.1161	3686.1	0.0754
Etv2(ETS)/ES-ER71-ChIP-Seq(GSE59402)/Homer(0.967)	NNAYTTCCTGHN	0.0232	67	0.1296	4292.7	0.0879
IRF2(IRF)/Erythroblas-IRF2-ChIP-Seq(GSE36985)/Homer	GAAASYGAAASY	0.0312	13	0.0251	455.9	0.0093
IRF8(IRF)/BMDM-IRF8-ChIP-Seq(GSE77884)/Homer	GRAASTGAAAST	0.0419	29	0.0561	1518.8	0.0311
