## Supplemental table 5 for "Dynamics of global gene expression and chromatin accessibility of the peripheral nervous system in animal models of persistent pain"

### Sheet: Supp Table 5
Supplemental table 5. Transcriptional factor motifs significantly enriched in differentially accessible regions after CFA
Motif Name	Consensus	q-value (Benjamini)	# of Target Sequences with Motif(of 637)	% of Target Sequences with Motif	# of Background Sequences with Motif(of 48624)	% of Background Sequences with Motif
NF1(CTF)/LNCAP-NF1-ChIP-Seq(Unpublished)/Homer	CYTGGCABNSTGCCAR	0	65	0.102	1993.6	0.041
Sox9(HMG)/Limb-SOX9-ChIP-Seq(GSE73225)/Homer	AGGVNCCTTTGT	0	85	0.1334	3145.7	0.0647
NF1-halfsite(CTF)/LNCaP-NF1-ChIP-Seq(Unpublished)/Homer	YTGCCAAG	0	170	0.2669	8760.6	0.1802
CTCF(Zf)/CD4+-CTCF-ChIP-Seq(Barski_et_al.)/Homer	AYAGTGCCMYCTRGTGGCCA	0.0002	29	0.0455	818.3	0.0168
Sox4(HMG)/proB-Sox4-ChIP-Seq(GSE50066)/Homer	YCTTTGTTCC	0.0005	74	0.1162	3320.3	0.0683
Sox3(HMG)/NPC-Sox3-ChIP-Seq(GSE33059)/Homer	CCWTTGTY	0.0008	125	0.1962	6589.9	0.1355
Atf2(bZIP)/3T3L1-Atf2-ChIP-Seq(GSE56872)/Homer	NRRTGACGTCAT	0.0008	34	0.0534	1156.2	0.0238
TEAD4(TEA)/Tropoblast-Tead4-ChIP-Seq(GSE37350)/Homer	CCWGGAATGY	0.0009	69	0.1083	3125.9	0.0643
Sox10(HMG)/SciaticNerve-Sox3-ChIP-Seq(GSE35132)/Homer	CCWTTGTYYB	0.0019	119	0.1868	6382.1	0.1312
c-Jun-CRE(bZIP)/K562-cJun-ChIP-Seq(GSE31477)/Homer	ATGACGTCATCY	0.0019	29	0.0455	974.9	0.02
Sox2(HMG)/mES-Sox2-ChIP-Seq(GSE11431)/Homer	BCCATTGTTC	0.0019	69	0.1083	3234.2	0.0665
Tlx?(NR)/NPC-H3K4me1-ChIP-Seq(GSE16256)/Homer	CTGGCAGSCTGCCA	0.0027	52	0.0816	2267.3	0.0466
Atf7(bZIP)/3T3L1-Atf7-ChIP-Seq(GSE56872)/Homer	NGRTGACGTCAY	0.0027	39	0.0612	1539	0.0316
Rfx5(HTH)/GM12878-Rfx5-ChIP-Seq(GSE31477)/Homer	SCCTAGCAACAG	0.0067	38	0.0597	1562.4	0.0321
Sox6(HMG)/Myotubes-Sox6-ChIP-Seq(GSE32627)/Homer	CCATTGTTNY	0.0072	105	0.1648	5743.9	0.1181
Nkx6.1(Homeobox)/Islet-Nkx6.1-ChIP-Seq(GSE40975)/Homer	GKTAATGR	0.0083	121	0.19	6846.9	0.1408
RFX(HTH)/K562-RFX3-ChIP-Seq(SRA012198)/Homer	CGGTTGCCATGGCAAC	0.0094	15	0.0235	410.5	0.0084
BORIS(Zf)/K562-CTCFL-ChIP-Seq(GSE32465)/Homer	CNNBRGCGCCCCCTGSTGGC	0.0095	41	0.0644	1785.5	0.0367
Foxo1(Forkhead)/RAW-Foxo1-ChIP-Seq(Fan_et_al.)/Homer	CTGTTTAC	0.0097	129	0.2025	7448.6	0.1532
Rfx2(HTH)/LoVo-RFX2-ChIP-Seq(GSE49402)/Homer	GTTGCCATGGCAACM	0.0097	15	0.0235	418	0.0086
TEAD(TEA)/Fibroblast-PU.1-ChIP-Seq(Unpublished)/Homer	YCWGGAATGY	0.0112	46	0.0722	2109.7	0.0434
TEAD2(TEA)/Py2T-Tead2-ChIP-Seq(GSE55709)/Homer	CCWGGAATGY	0.0112	41	0.0644	1816.7	0.0374
JunD(bZIP)/K562-JunD-ChIP-Seq/Homer	ATGACGTCATCN	0.0132	13	0.0204	347.9	0.0072
MITF(bHLH)/MastCells-MITF-ChIP-Seq(GSE48085)/Homer	RTCATGTGAC	0.0132	70	0.1099	3629.3	0.0746
Rbpj1(?)/Panc1-Rbpj1-ChIP-Seq(GSE47459)/Homer	HTTTCCCASG	0.0185	114	0.179	6601.9	0.1358
Foxo3(Forkhead)/U2OS-Foxo3-ChIP-Seq(E-MTAB-2701)/Homer	DGTAAACA	0.0225	41	0.0644	1906.3	0.0392
HLF(bZIP)/HSC-HLF.Flag-ChIP-Seq(GSE69817)/Homer	RTTATGYAAB	0.0231	37	0.0581	1675.2	0.0344
CEBP(bZIP)/ThioMac-CEBPb-ChIP-Seq(GSE21512)/Homer	ATTGCGCAAC	0.0254	35	0.0549	1570.2	0.0323
ZNF143|STAF(Zf)/CUTLL-ZNF143-ChIP-Seq(GSE29600)/Homer	ATTTCCCAGVAKSCY	0.0365	39	0.0612	1850.3	0.038
Prop1(Homeobox)/GHFT1-PROP1.biotin-ChIP-Seq(GSE77302)/Homer	NTAATBNAATTA	0.0452	24	0.0377	995.9	0.0205
MafK(bZIP)/C2C12-MafK-ChIP-Seq(GSE36030)/Homer	GCTGASTCAGCA	0.0452	23	0.0361	940.9	0.0193
Rfx1(HTH)/NPC-H3K4me1-ChIP-Seq(GSE16256)/Homer	KGTTGCCATGGCAA	0.0452	22	0.0345	887	0.0182
Sox15(HMG)/CPA-Sox15-ChIP-Seq(GSE62909)/Homer	RAACAATGGN	0.0497	68	0.1068	3751.5	0.0771
